# On the potential sources of a low-frequency sound percept only a few can perceive

**DOI:** 10.1101/2025.06.07.658448

**Authors:** Bonifaz Baumann, Andrej Voss, Carlos Jurado, Markus Drexl

## Abstract

A small percentage of the general population reports almost constant humming or pulsing low-frequency sound percepts (LFSPs) while others in their vicinity, such as family members, often do not perceive these sounds. The origin of these LFSPs remains to be elucidated and may or may not be related to external sound sources. The underlying causes of these perceptions could also be subjective and belong to the tinnitus family, especially in cases where no external sound source sufficiently explaining the LFSP can be found. The present study puts forth two hypotheses to explain the phenomenon, based on both subjective and objective auditory phenomena: an unusually high auditory sensitivity to low-frequency sound, and hearing one’s own low-frequency spontaneous otoacoustic emissions (SOAEs), sounds actively produced by the inner ear as a normal, physiological by-product of cochlear amplification. The present study employed high-resolution, low-frequency hearing threshold measurements and SOAE measurements in 28 individuals with LFSPs, and in control groups devoid of LFSPs. LFSP complainants self-reported hearing a LFSP at a median frequency of 50 Hz obtained with a frequency-matching procedure. With a few clear exceptions, complainants most often did not present unusually sensitive low-frequency hearing thresholds. Furthermore, hearing threshold fine structure was comparable to the control group. In addition, no SOAEs in the low-frequency range could be measured. Based on our results, while cases of hearing physical external sound sources are not ruled out, we suggest that a subjective tinnitus in the low-frequency range is often the reason behind hearing these LFSPs.
