## Supplementary material for "On the potential sources of a low-frequency sound percept only a few can perceive": Hearing thresholds CG1

### Sheet: Sheet1
Participant			Frequencies tested [Hz]												Hearing thresholds [dB SPL]
BB_01	16	20	40	63	80	125							86.25	80.375	51.875	39.25	35.625	26.125
BB_02	16	20	40	63	80	125							81.375	70.25	56.125	53.375	45.25	29.25
BB_03	16	20	40	63	80	125							84.125	83.125	63.125	46.5	39.5	24.5
BB_04	16	20	40	63	80	125							83.375	78.875	61.75	43.75	32	34.25
BB_05	16	20	40	63	80	125							76.875	72.75	53.375	37.25	32	30.125
BB_06	16	20	40	63	80	125							83.125	89.625	57.25	46.75	34.5	27.5
BB_07	16	20	40	63	80	125							83.5	79.5	58	44.5	35.75	19
BB_08	16	20	40	63	80	125							83.625	83	60.125	52.75	43.125	27
BB_09	16	20	40	63	80	125							85	78	57.875	46.125	39.25	35.875
BB_10	16	20	40	63	80	125							81.875	78.375	51.75	44	40.375	27.125
BB_11	16	20	40	63	80	125							82.875	74.25	62.75	54.25	32.75	35.75
BB_13	16	20	40	63	80	125							88	88.375	58.5	49.125	37	26.5
BB_15	16	20	40	63	80	125							85.5	82.5	75	55.5	37.375	29.875
VP_F0	16	20	40	63	80	125							78.5	79	61.25	54.625	43.25	35
VP_F1	16	20	40	63	80	125							74.25	75.625	49.875	38.25	36.125	27.875
VP_F3	16	20	40	63	80	125							75.5	76.5	57.875	48.375	47.5	36.375
VP_F4	16	20	40	63	80	125							82.625	82.75	44.5	49.625	41.125	36.75
VP_F7	16	20	40	63	80	125							81.375	87	62	47.375	45.75	32.375
VP_F8	16	20	40	63	80	125							94.625	92	64.5	52.625	42.125	35.125
VP_F9	16	20	40	63	80	125							83.125	80.25	57.25	49.75	44.125	34.125
VP_F10	16	20	40	63	80	125							86.625	82.375	64.75	54.5	46.75	43.5
VP_F11	16	20	40	63	80	125							96	94.75	61.125	48.875	43.75	27.75
VP_F12	16	20	40	63	80	125							84.125	82	63.75	47.5	47	35.625
VP_F13	16	20	40	63	80	125							82.5	83	57	53.75	32.25	36.75
VP_F16	16	20	40	63	80	125							80.625	76.875	51.5	41.5	37.75	27.125
VP_F17	16	20	40	63	80	125							90.75	87.75	54.25	45.75	41.125	35.625
VP_F18	16	20	40	63	80	125							85.5	81	57.25	46.375	18.875	34.125
VP_M1	16	20	40	63	80	125							82	87.75	69.875	57.25	44.875	31.625
VP_M3	16	20	40	63	80	125							84	81.875	47.125	49	47.5	35
VP_M4	16	20	40	63	80	125							87.75	90.5	59.75	49.625	48.5	37.375
VP_M5	16	20	40	63	80	125							88	89.875	64.75	51.125	45.125	35.25
