## Supplementary material for "On the potential sources of a low-frequency sound percept only a few can perceive": Hearing thresholds CG2

### Sheet: Sheet1
Participant				Frequencies tested [Hz]										thresholds [dB SPL]
K1	55	59	61	62	63	64	65	67	71		36.5	38.4	34.7	30.6	33.7	39.9	35.8	33.3	32.6
K2	42	46	48	49	50	51	52	54	58		61	57.6	54.3	53.7	51.1	46.9	48.6	57.7	50.5
K2.2	42	46	48	49	50	51	52	54	58		63.6	55.4	54.8	54.9	59.3	55.5	51.1	50.9	50.4
K2.3	42	46	48	49	50	51	52	54	58		56.2	57.9	53.4	50.9	57.6	53.6	50.8	50.9	52
K3	24	28	30	31	32	33	34	36	40		67.9	65.3	57	63.3	57.3	58	55.5	53.7	51.8
K3.2	24	28	30	31	32	33	34	36	40		62.1	61.3	62	56.4	54.7	55.5	53.4	51.7	50
K3.3	24	28	30	31	32	33	34	36	40		68.6	58.6	57.3	55.1	54.4	53.7	53.6	51.3	52.3
K4	62	66	68	69	70	71	72	74	78		42.7	48.2	39.2	52.3	46.3	44.3	43.4	44.9	40.7
K4.2	62	66	68	69	70	71	72	74	78		46.4	47.7	46.7	41.5	42.3	41.4	41.2	39.3	40.6
K4.3	62	66	68	69	70	71	72	74	78		51.6	43.4	45.2	46.3	41.6	43	39.5	38.1	39.1
K4.4	62	66	68	69	70	71	72	74	78		49.3	49.7	48.1	40.9	44.4	46.4	43.9	40.3	43.8
K4.5	62	66	68	69	70	71	72	74	78		41.4	47.6	45.7	47.4	41.9	40.4	40.6	40.2	39.7
K5	38	42	44	45	46	47	48	50	54		58	61	50.4	61.4	60.6	60.5	64.2	59.4	58.4
K6	32	36	38	39	40	41	42	44	48		60.7	64.3	64.3	58.8	52.8	51.8	44.5	50.9	54.2
K6.2	32	36	38	39	40	41	42	44	48		59.9	55.3	54	54	51.4	49.9	52.3	52.2	46.6
K6.3	32	36	38	39	40	41	42	44	48		69.2	65.6	62.4	61.1	59.7	62.9	59.5	57.9	58.6
K7	72	76	78	79	80	81	82	84	88		44.7	46.8	45	39.6	39	41.7	42	41.4	36.5
K7.2	72	76	78	79	80	81	82	84	88		32.9	33.1	35.3	43.4	37.7	31.3	42.9	44.5	45.1
K7.3	72	76	78	79	80	81	82	84	88		43.5	44	47.7	38.8	42.3	45.9	43.6	45.5	38.7
K7.4	72	76	78	79	80	81	82	84	88		44.1	43.9	43.5	44.4	41.2	39.4	38.3	38.9	39.9
