## Supplementary material for "On the potential sources of a low-frequency sound percept only a few can perceive": Hearing thresholds LFSH

### Sheet: Sheet1
Participant			frequencies tested [Hz]									thresholds [dB SPL]
BT1	65	69	71	72	73	74	75	77	81		44.5	42.9	39.4	42.2	39.1	31.6	39.7	39	37.7
BT2	62	66	68	69	70	71	72	74	78		7.9	37.5	41.7	39.3	52	34	39.7	39.8	42
BT3	59	63	65	66	67	68	69	71	75		38.3	43.2	47.6	38.5	46.6	38.6	38.5	39.5	29.7
BT4	72	76	78	79	80	81	82	84	88		40.6	40.8	51.6	78.4	38.8	42.1	38.5	40.7	39.1
BT5	55	59	61	62	63	64	65	67	71		55.6	55	52.6	50.4	53.6	60.3	28.4	43.6	49.4
BT6	16	20	40	63	80	125					87.1	82.6	49	45.6	32.2	31
BT7	42	46	48	49	50	51	52	54	58		54.5	51.2	44.8	46.9	52	46.1	50.7	49.2	46.2
BT8	55	59	61	62	63	64	65	67	71		41.3	44.6	41.3	40.7	48.7	45	43.8	42.5	47.3
BT9	52	56	58	59	60	61	62	64	68		38.7	51.6	53.3	54.3	55.5	51.6	51.6	49.5	44.8
BT10	90	94	96	97	98	99	100	102	106		44.9	39.5	36.4	36.2	40	38.7	36.2	38.1	37
BT11	42	46	48	49	50	51	52	54	58		70.6	65.4	61.2	59.8	54	53.1	47.2	49.4	57.8
BT12	16	20	40	63	80	125					99	110.7	68.8	54.8	44	21.3
BT13	42	46	48	49	50	51	52	54	58		53.3	49.7	50.8	40.3	43.8	45.9	42.5	52.3	42.2
BT14	16	20	40	63	80	125					96.1	87.1	66	63.6	51.9	44.3
BT15	42	46	48	49	50	51	52	54	58		50.8	57.7	59.6	57.2	60	52.7	54.6	54.7	49.9
BT16	14	18	20	21	22	23	24	26	30		93.2	90.9	87.7	94.3	92	87	90.6	84.8	78
BT17	12	14	16	17	18	19	20	22	26		79.3	84.9	86	82.4	82	84.3	84.4	80.7	90.7
BT18	32	36	38	39	40	41	42	44	48		59.2	53.3	51.2	52.9	46.2	53.5	51.5	48.5	48.2
BT19	16	20	40	63	80	125					78.1	78.2	54.4	45.6	36.7	20.4
BT20	54	58	60	61	62	63	64	66	70		48.9	47.3	44.5	43.5	35.7	40.2	44.2	29.5	37.4
BT21	38	42	44	45	46	47	48	50	54		68	79.1	66.9	63.3	55.5	63.8	62.1	61.3	57.7
BT22	30	34	36	38	40	42					73.5	73.8	72.6	72	66.5	65.5
BT23	26	30	32	33	34	35	36	38	42		74.3	66	67.2	68.8	66.1	63.6	66.2	66.8	64
BT24	124	128	130	131	132	133	134	136	140		28.2	24.2	28.6	28.6	32.2	28.6	24.1	24.5	27.9
BT25	16	20	22	23	24	25	26	28	32		83.1	78.7	73.9	75.5	66.4	71.5	70.3	40.9	59.9
BT26	60	64	66	67	68	69	70	72	76		41.5	37.9	41.9	31.6	25.1	38.9	44.1	47.9	47.9
BT27	24	28	30	31	32	33	34	36	40		86.6	77.3	77.1	77.2	74.5	69.5	63.4	64.6	50.7
BT28	16	20	40	63	80	125					93.6	95.4	59.7	48.7	49	36.2
