## Supplementary material for "On the potential sources of a low-frequency sound percept only a few can perceive": SOAES CG1

### Sheet: Sheet1
BB_01	0	0	0	4637	0	0	0	0
BB_02	1071	1168	1267	1367	1617	3346	0	0
BB_03	0	0	0	0	0	0	0	0
BB_04	0	0	0	0	0	0	0	0
BB_05	1157	0	0	0	0	0	0	0
BB_06	0	0	0	0	0	0	0	0
BB_07	0	0	0	0	0	0	0	0
BB_09	0	0	3463	0	0	0	0	0
BB_10	0	0	0	1190	0	0	0	1501
BB_11	1060	3046	3597	1300	3837	0	0	0
BB_13	0	0	1330	1597	4572	0	0	0
BB_15	0	4619	0	0	0	0	0	0
