## Supplementary material for "On the potential sources of a low-frequency sound percept only a few can perceive": SOAEs LFSH

### Sheet: Sheet1
Participant				Frequency of detected SOAEs [Hz]
BT1	0	0	0	0	0	0	0
BT2	861	0	0	0	0	0	0
BT3	0	0	2009	2761	2824	2945	1563
BT4	3174	3333	3755	3377	0	0	0
BT5	0	0	0	0	0	0	0
BT6	0	0	0	0	0	0	0
BT7	0	0	0	0	0	0	0
BT8	3903	0	0	0	0	0	0
BT9	0	0	0	0	0	0	0
BT10	0	1404	1631	0	0	0	0
BT11	0	0	0	0	0	0	0
BT12	0	0	0	0	0	0	0
BT13	0	0	0	0	0	0	0
BT14	4499	3578	0	0	0	0	0
BT15	0	0	0	0	0	0	0
BT16	0	0	0	0	0	0	0
BT17	0	0	0	0	0	0	0
BT18	0	0	0	0	0	0	0
BT19	0	0	0	0	0	0	0
BT20	910	0	0	0	0	0	0
BT21	0	0	0	0	0	0	0
BT22	0	0	0	0	0	0	0
BT23	0	0	0	0	0	0	0
BT24	0	0	0	0	0	0	0
BT25	0	0	1246	0	0	0	0
BT26	0	0	0	0	0	0	0
BT27	0	0	0	0	0	0	0
BT28	0	0	0	0	0	0	0
